# Host species identity shapes the diversity and structure of insect microbiota

**DOI:** 10.1101/2021.07.19.452888

**Authors:** Antonino Malacrinò

## Abstract

As for most of the life that inhabits our planet, microorganisms play an essential role in the fitness of insects, including nutrition, reproduction, defence, and many other functions. More recently, we assisted in an exponential growth of studies describing the taxonomical composition of bacterial communities across insects’ phylogeny. However, there is still an outstanding question that needs to be answered: which factors contribute most to shape insects’ microbiomes? This study tries to find an answer to this question by taking advantage of publicly available sequencing data and reanalysing over 4,000 samples of insect-associated bacterial communities under a common framework. Results suggest that insect taxonomy has a wider impact on the structure and diversity of their associated microbial communities than the other factors considered (diet, sex, life stage, sample origin, and treatment). However, when specifically testing for signatures of co-diversification of insect species and their microbiota, analyses found weak support for this, suggesting that while insect species strongly drive the structure and diversity of insect microbiota, the diversification of those microbial communities did not follow their host’s phylogeny. Furthermore, a parallel survey of the literature highlights several methodological limitations that need to be considered in future research endeavours.
