## Supplementary Material 1 for "Host species identity shapes the diversity and structure of insect microbiota": SM1.csv

Title	Source	Year	DOI
Exposure of a Soil Collembolan to Ag Nanoparticles and AgNO3 Disturbs Its Associated Microbiota and Lowers the Incidence of Antibiotic Resistance Genes in the Gut	Environ. Sci. Technol.	2018	10.1021/acs.est.8b02825
Land Use Influences Antibiotic Resistance in the Microbiome of Soil Collembolans Orchesellides sinensis	Environ. Sci. Technol.	2018	10.1021/acs.est.8b05116
Effects of long-term fertilization on the associated microbiota of soil collembolan	Soil Biology and Biochemistry	2019	10.1016/j.soilbio.2018.12.015
Diversity and metabolic potential of the microbiota associated with a soil arthropod	Scientific Reports	2018	10.1038/s41598-018-20967-0
Spatial Structure of the Mormon Cricket Gut Microbiome and its Predicted Contribution to Nutrition and Immune Function	Front. Microbiol.	2017	10.3389/fmicb.2017.00801
Phylosymbiosis across Deeply Diverging Lineages ofOmnivorous Cockroaches (Order Blattodea)	Appliedand Environmental Microbiology	2020	10.1128/AEM.02513-19
Taxonomic features and comparisons of the gut microbiome from two edible fungus-farming termites (Macrotermes falciger; M. natalensis) harvested in the Vhembe district of Limpopo, South Africa	BMC Microbiology	2019	10.1186/s12866-019-1540-5
Diet is not the primary driver of bacterial community structure in the gut of litter-feeding cockroaches	BMC Microbiology	2019	10.1186/s12866-019-1601-9
High Diversity and Functional Complementation of Alimentary Canal Microbiota Ensure Small Brown Planthopper to Adapt Different Biogeographic Environments	Front. Microbiol.	2020	10.3389/fmicb.2019.02953
Comparative Insight into the Bacterial Communities in Alate and Apterous Morphs of Brown Citrus Aphid (Hemiptera: Aphididae)	Journal of Economic Entomology	2020	10.1093/jee/toaa016
Mating changes the genital microbiome in both sexes of the common bedbug Cimex lectularius across populations	Proceedings of the Royal Society B	2020	10.1098/rspb.2020.0302
First Insight into Microbiome Profiles of Myrmecophilous Beetles and Their Host, Red Wood Ant Formica polyctena (Hymenoptera: Formicidae)—A Case Study	Insects	2020	10.3390/insects11020134
Variations in the Bacterial Communities in Anastrepha obliqua (Diptera: Tephritidae) According to the Insect Life Stage and Host Plant	Current Microbiology	2020	10.1007/s00284-020-01939-y
Role of the intestinal microbiome in low-density polyethylene degradation by caterpillar larvae of the greater wax moth, Galleria mellonella	PROCEEDINGS OF THE ROYAL SOCIETY B-BIOLOGICAL SCIENCES	2020	10.1098/rspb.2020.0112
Midgut microbiota diversity of potato tuber moth associated with potato tissue consumed	BMC MICROBIOLOGY	2020	10.1186/s12866-020-01740-8
Influences of a Prolific Gut Fungus (Zancudomyces culisetae) on Larval and Adult Mosquito (Aedes aegypti)-Associated Microbiota	APPLIED AND ENVIRONMENTAL MICROBIOLOGY	2020	10.1128/AEM.02334-19
Gut bacteria of field-collected larvae of Spodoptera frugiperda undergo selection and are more diverse and active in metabolizing multiple insecticides than laboratory-selected resistant strains	JOURNAL OF PEST SCIENCE	2020	10.1007/s10340-020-01202-0
High Diversity and Functional Complementation of Alimentary Canal Microbiota Ensure Small Brown Planthopper to Adapt Different Biogeographic Environments	FRONTIERS IN MICROBIOLOGY	2020	10.3389/fmicb.2019.02953
Diet and irradiation effects on the bacterial community composition and structure in the gut of domesticated teneral and mature Queensland fruit fly, Bactrocera tryoni (Diptera: Tephritidae)	BMC MICROBIOLOGY	2019	10.1186/s12866-019-1649-6
The effect of diet and radiation on the bacterial symbiome of the melon fly, Zeugodacus cucurbitae (Coquillett)	BMC BIOTECHNOLOGY	2019	10.1186/s12896-019-0578-7
Disrupting butterfly caterpillar microbiomes does not impact their survival and development	PROCEEDINGS OF THE ROYAL SOCIETY B-BIOLOGICAL SCIENCES	2019	10.1098/rspb.2019.2438
Impact of Sample Preservation and Manipulation on Insect Gut Microbiome Profiling. A Test Case With Fruit Flies (Diptera, Tephritidae)	FRONTIERS IN MICROBIOLOGY	2019	10.3389/fmicb.2019.02833
Host dietary specialization and neutral assembly shape gut bacterial communities of wild dragonflies	PEERJ	2019	10.7717/peerj.8058
Abdominal microbial communities in ants depend on colony membership rather than caste and are linked to colony productivity	ECOLOGY AND EVOLUTION	2019	10.1002/ece3.5801
Bacterial communities in digestive and excretory organs of cicadas	ARCHIVES OF MICROBIOLOGY	2020	10.1007/s00203-019-01763-4
How Hosts Taxonomy, Trophy, and Endosymbionts Shape Microbiome Diversity in Beetles	MICROBIAL ECOLOGY	2019	10.1007/s00248-019-01358-y
Behavior and gut bacteria of Partamona helleri under sublethal exposure to a bioinsecticide and a leaf fertilizer	CHEMOSPHERE	2019	10.1016/j.chemosphere.2019.06.048
Diet is not the primary driver of bacterial community structure in the gut of litter-feeding cockroaches	BMC MICROBIOLOGY	2019	10.1186/s12866-019-1601-9
Insect-associated bacterial communities in an alpine stream	HYDROBIOLOGIA	2020	10.1007/s10750-019-04097-w
Survey of bacteria associated with western corn rootworm life stages reveals no difference between insects reared in different soils	SCIENTIFIC REPORTS	2019	10.1038/s41598-019-51870-x
Saccharomyces cerevisiae Induces Immune Enhancing and Shapes Gut Microbiota in Social Wasps	FRONTIERS IN MICROBIOLOGY	2019	10.3389/fmicb.2019.02320
Similar Shift Patterns in Gut Bacterial and Fungal Communities Across the Life Stages of Bactrocera minax Larvae From Two Field Populations	FRONTIERS IN MICROBIOLOGY	2019	10.3389/fmicb.2019.02262
16S rRNA Gene Sequencing Reveals a Shift in the Microbiota of Diaphorina citri During the Psyllid Life Cycle	FRONTIERS IN MICROBIOLOGY	2019	10.3389/fmicb.2019.01948
Life history and functional capacity of the microbiome are altered in beta-cypermethrin-resistant cockroaches	INTERNATIONAL JOURNAL FOR PARASITOLOGY	2019	10.1016/j.ijpara.2019.04.006
Taxonomic features and comparisons of the gut microbiome from two edible fungus-farming termites (Macrotermes falciger; M. natalensis) harvested in the Vhembe district of Limpopo, South Africa	BMC MICROBIOLOGY	2019	10.1186/s12866-019-1540-5
Community analysis of gut microbiota in hornets, the largest eusocial wasps, Vespa mandarinia and V. simillima	SCIENTIFIC REPORTS	2019	10.1038/s41598-019-46388-1
Higher Bacterial Diversity of Gut Microbiota in Different Natural Populations of Leafhopper Vector Does Not Influence WDV Transmission	FRONTIERS IN MICROBIOLOGY	2019	10.3389/fmicb.2019.01144
Bombyx mori bidensovirus infection alters the intestinal microflora of fifth instar silkworm (Bombyx mori) larvae	JOURNAL OF INVERTEBRATE PATHOLOGY	2019	10.1016/j.jip.2019.03.004
Correlation and causation between the microbiome, Wolbachia and host functional traits in natural populations of drosophilid flies	MOLECULAR ECOLOGY	2019	10.1111/mec.15041
No evidence that gut microbiota impose a net cost on their butterfly host	MOLECULAR ECOLOGY	2019	10.1111/mec.15057
The scent of symbiosis: gut bacteria may affect social interactions in leaf-cutting ants	ANIMAL BEHAVIOUR	2019	10.1016/j.anbehav.2018.12.017
Foliar-feeding insects acquire microbiomes from the soil rather than the host plant	NATURE COMMUNICATIONS	2019	10.1038/s41467-019-09284-w
Host plant and population source drive diversity of microbial gut communities in two polyphagous insects	SCIENTIFIC REPORTS	2019	10.1038/s41598-019-39163-9
Dietary specialization in mutualistic acacia-ants affects relative abundance but not identity of host-associated bacteria	MOLECULAR ECOLOGY	2019	10.1111/mec.14834
The Effect of Density-Dependent Phase on the Locust Gut Bacteria Composition	FRONTIERS IN MICROBIOLOGY	2019	10.3389/fmicb.2018.03020
Microbiota variations in Culex nigripalpus disease vector mosquito of West Nile virus and Saint Louis Encephalitis from different geographic origins	PEERJ	2019	10.7717/peerj.6168
Hibernation Leads to Altered Gut Communities in Bumblebee Queens (Bombus terrestris)	INSECTS	2018	10.3390/insects9040188
Intestinal probiotics restore the ecological fitness decline of Bactrocera dorsalis by irradiation	EVOLUTIONARY APPLICATIONS	2018	10.1111/eva.12698
Variation and diversification of the microbiome of Schlechtendalia chinensis on two alternate host plants	PLOS ONE	2018	10.1371/journal.pone.0200049
The gut bacteria across life stages in the synanthropic fly Chrysomya megacephala	BMC MICROBIOLOGY	2018	10.1186/s12866-018-1272-y
Bacterial Associates of a Gregarious Riparian Beetle With Explosive Defensive Chemistry	FRONTIERS IN MICROBIOLOGY	2018	10.3389/fmicb.2018.02361
Estimating bacteria diversity in different organs of nine species of mosquito by next generation sequencing	BMC MICROBIOLOGY	2018	10.1186/s12866-018-1266-9
Changes in Larval Mosquito Microbiota Reveal Non-target Effects of Insecticide Treatments in Hurricane-Created Habitats	MICROBIAL ECOLOGY	2018	10.1007/s00248-018-1175-3
High diversity and variability in the bacterial microbiota of the coffee berry borer (Coleoptera: Curculionidae), with emphasis on Wolbachia	JOURNAL OF APPLIED MICROBIOLOGY	2018	10.1111/jam.13768
Cascading effects on bacterial communities: cattle grazing causes a shift in the microbiome of a herbivorous caterpillar	ISME JOURNAL	2018	10.1038/s41396-018-0102-4
The gut microbiome is associated with behavioural task in honey bees	INSECTES SOCIAUX	2018	10.1007/s00040-018-0624-9
Microbial Dynamics during Industrial Rearing, Processing, and Storage of Tropical House Crickets (Gryllodes sigillatus) for Human Consumption	APPLIED AND ENVIRONMENTAL MICROBIOLOGY	2018	10.1128/AEM.00255-18
Microbial dynamics during production of lesser mealworms (Alphitobius diaperinus) for human consumption at industrial scale	FOOD MICROBIOLOGY	2018	10.1016/j.fm.2017.09.012
Instar- and host-associated differentiation of bacterial communities in the Mediterranean fruit fly Ceratitis capitata	PLOS ONE	2018	10.1371/journal.pone.0194131
A large-scale field study of bacterial communities in cereal aphid populations across Morocco	FEMS MICROBIOLOGY ECOLOGY	2018	10.1093/femsec/fiy003
Host effects on microbiota community assembly	JOURNAL OF ANIMAL ECOLOGY	2018	10.1111/1365-2656.12768
16S rRNA gene amplicon sequencing reveals dominance of Actinobacteria in Rhodnius pallescens compared to Triatoma maculata midgut microbiota in natural populations of vector insects from Colombia	ACTA TROPICA	2018	10.1016/j.actatropica.2017.11.004
Influence of Host Plant on Thaumetopoea pityocampa Gut Bacterial Community	MICROBIAL ECOLOGY	2018	10.1007/s00248-017-1019-6
A Distinctive and Host-Restricted Gut Microbiota in Populations of a Cactophilic Drosophila Species	APPLIED AND ENVIRONMENTAL MICROBIOLOGY	2017	10.1128/AEM.01551-17
The Gut Entomotype of Red Palm Weevil Rhynchophorus ferrugineus Olivier (Coleoptera: Dryophthoridae) and Their Effect on Host Nutrition Metabolism	FRONTIERS IN MICROBIOLOGY	2017	10.3389/fmicb.2017.02291
Diversity and Transmission of Gut Bacteria in Atta and Acromyrmex Leaf-Cutting Ants during Development	FRONTIERS IN MICROBIOLOGY	2017	10.3389/fmicb.2017.01942
An exceptional family: Ophiocordyceps-allied fungus dominates the microbiome of soft scale insects (Hemiptera: Sternorrhyncha: Coccidae)	MOLECULAR ECOLOGY	2017	10.1111/mec.14332
Bacterial Community Structure in the Asian Rice Gall Midge Reveals a Varied Microbiome Rich in Proteobacteria	SCIENTIFIC REPORTS	2017	10.1038/s41598-017-09791-0
Bacterial microbiota in small brown planthopper populations with different rice viruses	JOURNAL OF BASIC MICROBIOLOGY	2017	10.1002/jobm.201700004
Symbionts in waiting: the dynamics of incipient endosymbiont complementation and replacement in minimal bacterial communities of psyllids	MICROBIOME	2017	10.1186/s40168-017-0276-4
Spatial Structure of the Mormon Cricket Gut Microbiome and its Predicted Contribution to Nutrition and Immune Function	FRONTIERS IN MICROBIOLOGY	2017	10.3389/fmicb.2017.00801
Bacterial diversity of bacteriomes and organs of reproductive, digestive and excretory systems in two cicada species (Hemiptera: Cicadidae)	PLOS ONE	2017	10.1371/journal.pone.0175903
By their own devices: invasive Argentine ants have shifted diet without clear aid from symbiotic microbes	MOLECULAR ECOLOGY	2017	10.1111/mec.13991
Effect of oral administration of lactic acid bacteria on colony performance and gut microbiota in indoor-reared bumblebees (Bombus terrestris)	APIDOLOGIE	2017	10.1007/s13592-016-0447-5
Association between gut microbiota and diapause preparation in the cabbage beetle: a new perspective for studying insect diapause	SCIENTIFIC REPORTS	2016	10.1038/srep38900
Microbial Communities of Lycaenid Butterflies Do Not Correlate with Larval Diet	FRONTIERS IN MICROBIOLOGY	2016	10.3389/fmicb.2016.01920
The Core Gut Microbiome of the American Cockroach, Periplaneta americana, Is Stable and Resilient to Dietary Shifts	APPLIED AND ENVIRONMENTAL MICROBIOLOGY	2016	10.1128/AEM.01837-16
The bacterial community of entomophilic nematodes and host beetles	MOLECULAR ECOLOGY	2016	10.1111/mec.13614
Deep Characterization of the Microbiomes of Calophya spp. (Hemiptera: Calophyidae) Gall-Inducing Psyllids Reveals the Absence of Plant Pathogenic Bacteria and Three Dominant Endosymbionts	PLOS ONE	2015	10.1371/journal.pone.0132248
Gut microbiota mediate caffeine detoxification in the primary insect pest of coffee	NATURE COMMUNICATIONS	2015	10.1038/ncomms8618
DNA extraction protocols cause differences in 16S rRNA amplicon sequencing efficiency but not in community profile composition or structure	MICROBIOLOGYOPEN	2014	10.1002/mbo3.216
Metamorphosis of a Butterfly-Associated Bacterial Community	PLOS ONE	2014	10.1371/journal.pone.0086995
The legacy of a butterfly's parental microbiome on offspring performance	Appliedand Environmental Microbiology	2020	10.1128/AEM.00596-20
The hindgut microbiota of praying mantids is highly variable and includes both prey-associated and host-specific microbes	PLOS ONE	2018	10.1371/journal.pone.0208917
Bacterial and fungal gut communities of Agrilus mali at different developmental stages and fed different diets	SCIENTIFIC REPORTS	2018	10.1038/s41598-018-34127-x
First insight into microbiome profile of fungivorous thrips Hoplothrips carpathicus (Insecta: Thysanoptera) at different developmental stages: molecular evidence of Wolbachia endosymbiosis	SCIENTIFIC REPORTS	2018	10.1038/s41598-018-32747-x
PGRP-LB homolog acts as a negative modulator of immunity in maintaining the gut-microbe symbiosis of red palm weevil, Rhynchophorus ferrugineus Olivier	DEVELOPMENTAL AND COMPARATIVE IMMUNOLOGY	2018	10.1016/j.dci.2018.04.021
Within gut physicochemical variation does not correspond to distinct resident fungal and bacterial communities in the tree-killing xylophage, Anoplophora glabripennis	JOURNAL OF INSECT PHYSIOLOGY	2017	10.1016/j.jinsphys.2017.08.003
A survey of bacteria associated with various life stages of primary colonizers: Lucilia sericata and Phormia regina	SCIENCE & JUSTICE	2020	10.1016/j.scijus.2019.11.001
The bumble bee microbiome increases survival of bees exposed to selenate toxicity	ENVIRONMENTAL MICROBIOLOGY	2019	10.1111/1462-2920.14641
Matrotrophic viviparity constrains microbiome acquisition during gestation in a live-bearing cockroach, Diploptera punctata	ECOLOGY AND EVOLUTION	2019	10.1002/ece3.5580
